# Niclosamide loaded Eudragit EPO nanoparticles show enhanced *Candida* biofilm penetration, trigger biofilm detachment and protect from mucosal candidiasis

**DOI:** 10.1101/2022.06.02.494588

**Authors:** Yogesh Sutar, Sunna Nabeela, Shakti Singh, Abdullah Alqarihi, Norma Solis, Teklegiorgis Ghebremariam, Scott Filler, Ashraf S. Ibrahim, Abhijit Date, Priya Uppuluri

## Abstract

*Candida albicans* biofilms are a complex multilayer community of cells that are resistant to almost all classes of antifungal drugs. The bottommost layers of biofilms experience nutrient limitation where *C. albicans* cells are required to respire. We previously reported that a protein Ndu1 is essential for *Candida* mitochondrial respiration; loss of *NDU1* causes inability of *C. albicans* to grow on alternative carbon sources and triggers early biofilm detachment. Here, we screened a repurposed library of FDA approved small molecule inhibitors, to identify those that prevent NDU1-associated functions. We identified an anti-helminthic drug, Niclosamide (NCL), which not only prevented growth on acetate, *C. albicans* hyphenation and early biofilm growth, but also completely disengaged fully grown biofilms of drug resistant *C. albicans* and *C. auris* from their growth surface. To overcome the sub-optimal solubility and permeability of NCL that is well-known to affect its *in vivo* efficacy, we developed NCL encapsulated Eudragit EPO (an FDA-approved polymer) nanoparticles (NCL-EPO-NPs) with high niclosamide loading, that also provided long-term stability. The developed NCL-EPO-NPs completely penetrated mature biofilms and attained anti-biofilm activity at low microgram concentrations. NCL-EPO-NPs induced ROS activity in *C. albicans*, and drastically reduced oxygen consumption rate in the fungus, similar to that seen in an NDU1 mutant. NCL-EPO-NPs also significantly abrogated mucocutaneous candidiasis by fluconazole resistant strains of *C. albicans*, in mice models of oropharyngeal and vulvovaginal candidiasis. To our knowledge, this is the first study that targets biofilm detachment as a target to get rid of drug-resistant *Candida* biofilms, and uses nanoparticles of an FDA approved non-toxic drug to improve biofilm penetrability and microbial killing.
