## Supplemental only for "Niclosamide loaded Eudragit EPO nanoparticles show enhanced *Candida* biofilm penetration, trigger biofilm detachment and protect from mucosal candidiasis": Supplemental data 1.xlsx

### Sheet: Sheet1
HITS: Ones in red are known antifungal drugs
antimycin A					inhibitor of cellular respiration, specifically oxidative phosphorylation
Chloroxin					has bacteriostatic, fungistatic, and antiprotozoal properties
tioconazole					Antifungal
econazole					Antifungal
Miconazole					Antifungal
Clotrimazole					Antifungal
Isoconazole					Antifungal
Niclosamide					antihelminthic drug
terconazole					Antifungal
methiotepin maleate					has antipsychotic properties
voriconazole					Antifungal
ketoconazole					Antifungal
Auranofin					Anti-inflammatory
thonzonium bromide					monocationic detergent
thimerosal					antiseptic and antifungal agent
alexidine dihydrochloride					selective inhibitor of protein tyrosine phosphatases
Fluorouracil					Antifungal
triclosan					antibacterial and antifungal agent
fluconazole					Antifungal
bifonazole					Antifungal
Hexachlorophene					disinfectant
Below are the corresponding OD of all the molecules that were screened against OE in acetate media (384-well plates)
The deep orange ones were hits and labeled below
Prestwick Chemical Library plate 1
	No drug	No drug	3	4	5	6	7	8	9	10	11	12	13	14	15	16	17	18	19	20	21	22	23	24
A	0.17724	0.168075	0.151868	0.15369	0.173815	0.156243	0.16499	0.175211	0.166534	0.159566	0.148263	0.147344	0.151288	0.141055	0.137436	0.142254	0.14449	0.118158	0.147708	0.13694	0.141086	0.139294	0.134839	0.135051
B	0.168781	0.129902	0.131654	0.12944	0.133654	0.127286	0.150227	0.139526	0.119049	0.127153	0.142042	0.14376	0.122451	0.152267	0.115615	0.131478	0.135903	0.116298	0.0928113	0.120722	0.138837	0.120304	0.125551	0.12426
C	0.146327	0.117608	0.10303	0.0934397	0.0959804	0.0957861	0.102215	0.0985206	0.108728	0.110368	0.117762	0.110808	0.106319	0.108981	0.107868	0.0860645	0.103102	0.105215	0.100426	0.101697	0.106275	0.0890318	0.112175	0.116478
D	0.134546	0.0948533	0.0857957	0.0898849	0.0904462	0.0914404	0.0959843	0.100433	0.0892394	0.101704	0.0984979	0.106507	0.121581	0.103455	0.0982919	0.0983666	0.099977	0.0963014	0.0965742	0.0952112	0.0917319	0.108706	0.0984833	0.106823
E	0.162865	0.114926	0.105485	0.0872469	0.0937351	0.0979614	0.110191	0.0972932	0.115327	0.106173	0.117225	0.117319	0.113445	0.11943	0.107541	0.105814	0.113977	0.0966306	0.110962	0.110885	0.10303	0.109761	0.0964925	0.107521
F	0.149141	0.0967827	0.0785003	0.083478	0.0833498	0.0918258	0.108421	0.0913204	0.103999	0.101575	0.100936	0.101781	0.0942453	0.0973949	0.101788	0.0579168	0.0654041	0.0860237	0.0949201	0.0987401	0.114207	0.0846159	0.0951027	0.104413
G	0.154064	0.108972	0.101997	0.0903395	0.0857523	0.0919013	0.0873763	0.0964408	0.102642	0.0913125	0.10912	0.0883863	0.100589	0.0949453	0.0991213	0.104643	0.10105	0.100628	0.0973331	0.107799	0.0609767	0.0984246	0.0974874	0.0991707
H	0.144619	0.0983792	0.0962317	0.0908614	0.0974315	0.0949155	0.0983126	0.0937041	0.0993484	0.0972187	0.0979454	0.0883863	0.0980687	0.0951159	0.0923114	0.0988015	0.103051	0.0862564	0.09753	0.0976185	0.0978162	0.0969721	0.0933567	0.103515
I	0.146193	0.122595	0.114147	0.0995736	0.097	0.109009	0.115073	0.103836	0.106091	0.0733102	0.0962875	0.095286	0.107687	0.104118	0.0961846	0.0705169	0.101694	0.108909	0.109527	0.105305	0.103676	0.107225	0.10125	0.112901
J	0.152201	0.116661	0.116271	0.0996853	0.115455	0.106547	0.1068	0.0999415	0.114012	0.10302	0.102223	0.107703	0.104926	0.115419	0.113313	0.0970439	0.106313	0.111015	0.112233	0.100608	0.0843847	0.0984239	0.100583	0.109613
K	0.138015	0.113525	0.114956	0.0946087	0.107072	0.113646	0.0867715	0.0849118	0.0968299	0.095192	0.0945829	0.128407	0.11706	0.0874127	0.094392	0.0984232	0.101988	0.117291	0.12151	0.0917043	0.0922956	0.0977823	0.095108	0.101593
L	0.143206	0.093269	0.0902799	0.0914798	0.0839221	0.0825095	0.0886659	0.0878699	0.0880971	0.0793724	0.0916485	0.0850644	0.095704	0.0993096	0.076507	0.0887702	0.0897404	0.091898	0.113557	0.0882117	0.0902348	0.0907402	0.0924738	0.104846
M	0.149926	0.139393	0.118767	0.114661	0.091083	0.0932031	0.0929581	0.0927731	0.103177	0.0898875	0.100778	0.097367	0.0970279	0.0844783	0.0698221	0.0813296	0.138093	0.103991	0.0992976	0.0898849	0.0961355	0.104057	0.112625	0.0927935
N	0.152637	0.122882	0.115051	0.0929384	0.0463522	0.0850644	0.097393	0.0880639	0.0851025	0.0608024	0.0803263	0.0889627	0.091119	0.083373	0.0859187	0.098024	0.0919992	0.0844751	0.0906688	0.0881694	0.0917732	0.0867105	0.0886046	0.102085
O	0.15175	0.128328	0.114575	0.106848	0.0856966	0.0603709	0.100621	0.0992068	0.0972293	0.101698	0.116108	0.0928225	0.09855	0.0914667	0.0977663	0.100332	0.100655	0.101356	0.0979687	0.0935795	0.0938849	0.0957218	0.102976	0.0936118
P	0.159555	0.139957	0.128336	0.104089	0.110517	0.0965868	0.094388	0.0888394	0.101344	0.0993611	0.0967701	0.1115	0.0966253	0.0913715	0.100315	0.0959532	0.0983992	0.103926	0.098018	0.0994841	0.092456	0.0889144	0.0959213	0.107634
					antimycin A	Chloroxin				tioconazole					Miconazole	Clotrimazole					Niclosamide
										econazole						Isoconazole
Prestwick Chemical Library plate 2
		No drug	No drug	3	4	5	6	7	8	9	10	11	12	13	14	15	16	17	18	19	20	21	22	23	24
	A	0.169593	0.163417	0.153261	0.139692	0.159235	0.0929852	0.170504	0.173231	0.155544	0.171042	0.155317	0.156856	0.153457	0.165287	0.155544	0.179072	0.164185	0.128248	0.162496	0.151137	0.149211	0.113714	0.137809	0.156687
	B	0.157681	0.142174	0.106509	0.098218	0.133953	0.125905	0.131858	0.146497	0.121621	0.129037	0.135643	0.128448	0.125147	0.128365	0.113954	0.0995066	0.136697	0.127074	0.114031	0.119365	0.116105	0.126418	0.140431	0.139345
	C	0.144914	0.105844	0.0909899	0.0951579	0.0881496	0.0980747	0.0987568	0.105821	0.1049	0.108525	0.109974	0.116815	0.103457	0.115417	0.108748	0.108907	0.105393	0.110281	0.103568	0.102311	0.107366	0.11185	0.110153	0.120482
	D	0.139033	0.0912113	0.0805916	0.0840999	0.0900115	0.0824259	0.0941567	0.0934427	0.101251	0.0991587	0.0617968	0.0949085	0.102328	0.0951213	0.102743	0.0979187	0.0746201	0.0986428	0.0952337	0.09884	0.100661	0.100658	0.0999159	0.112015
	E	0.154334	0.130395	0.102266	0.0784738	0.108773	0.104292	0.10782	0.110152	0.104644	0.104133	0.104992	0.121379	0.100525	0.0975835	0.100914	0.109039	0.0977561	0.102337	0.110314	0.113731	0.109132	0.112937	0.111973	0.127306
	F	0.145357	0.109433	0.0877473	0.0878683	0.0917871	0.087595	0.0984203	0.110475	0.0984572	0.108048	0.102186	0.066538	0.114597	0.104123	0.0996409	0.107796	0.108434	0.108484	0.091543	0.0938045	0.106741	0.107094	0.0986878	0.118677
	G	0.145722	0.10995	0.0891153	0.08458	0.0946255	0.0903712	0.102035	0.100145	0.0989339	0.0933957	0.0997888	0.0970007	0.106063	0.103612	0.109952	0.104411	0.120728	0.0931314	0.111402	0.104815	0.107736	0.0998816	0.100429	0.109191
	H	0.138648	0.105379	0.0890097	0.0816767	0.0885424	0.0856289	0.104189	0.0925407	0.0948208	0.096994	0.0952729	0.0941839	0.103145	0.0974625	0.0937482	0.10299	0.0987776	0.104074	0.100771	0.103947	0.101953	0.0955018	0.0992984	0.106713
	I	0.144614	0.123638	0.100143	0.0990473	0.109537	0.102774	0.108479	0.113931	0.0950668	0.0906462	0.112823	0.104446	0.105854	0.111641	0.0965634	0.104008	0.100643	0.0967436	0.106484	0.104352	0.0817431	0.109833	0.103253	0.114395
	J	0.145622	0.114694	0.0944488	0.0923695	0.108995	0.0991869	0.107551	0.108971	0.104281	0.08758	0.11556	0.105707	0.120207	0.115799	0.109783	0.105744	0.114073	0.0920808	0.103591	0.108595	0.104664	0.108975	0.105471	0.109944
	K	0.149444	0.096258	0.0950235	0.0860826	0.0898255	0.0891205	0.0938304	0.106162	0.0984444	0.102376	0.0649034	0.0906567	0.0961373	0.102784	0.0984444	0.0963953	0.0950481	0.100035	0.0913346	0.10155	0.0945903	0.104788	0.1022	0.111885
	L	0.135386	0.0876708	0.0877362	0.0859439	0.0891494	0.0965314	0.087156	0.0939027	0.0794612	0.0937502	0.0982267	0.0967683	0.0933433	0.0946368	0.0942516	0.0976196	0.0917811	0.0950322	0.0946115	0.098791	0.0938165	0.107959	0.107641	0.115442
	M	0.129378	0.104792	0.0929488	0.0932738	0.112655	0.109251	0.124029	0.0957868	0.095098	0.0943645	0.122962	0.0965007	0.0820818	0.103069	0.0945345	0.0971203	0.0802367	0.0973461	0.0635291	0.104724	0.099817	0.116137	0.0982475	0.111856
	N	0.14385	0.112282	0.132638	0.0891337	0.117616	0.0961853	0.10507	0.103389	0.10005	0.110565	0.100107	0.0934096	0.0938344	0.0956317	0.100175	0.0919488	0.0997007	0.089574	0.0998816	0.095607	0.09418	0.0845904	0.0955498	0.109332
	O	0.142152	0.119012	0.109982	0.0872611	0.108503	0.105053	0.103073	0.120229	0.104541	0.096414	0.102222	0.102934	0.0969526	0.0969386	0.0908595	0.0990299	0.0960633	0.0917732	0.0799791	0.092839	0.0949737	0.0773833	0.0986435	0.0977635
	P	0.154869	0.142021	0.128013	0.114946	0.120938	0.120946	0.110557	0.119979	0.112819	0.108364	0.103042	0.108294	0.1079	0.0988387	0.0937429	0.0980278	0.0952097	0.0879801	0.0838906	0.089486	0.0813377	0.0894407	0.0938417	0.106341
												terconazole	voriconazole							ketoconazole
												methiotepin maleate
Prestwick Chemical Library plate 3
		No drug	no drug	3	4	5	6	7	8	9	10	11	12	13	14	15	16	17	18	19	20	21	22	23	24
	A	0.174788	0.167997	0.154624	0.15604	0.170213	0.157706	0.173296	0.149462	0.147173	0.137835	0.172044	0.139392	0.103994	0.12377	0.139678	0.119688	0.131758	0.131475	0.146357	0.133585	0.140942	0.148495	0.140472	0.153072
	B	0.158066	0.128713	0.111761	0.120137	0.136853	0.146326	0.130207	0.134156	0.114283	0.146483	0.113961	0.139074	0.113629	0.0777885	0.120411	0.12229	0.109869	0.120761	0.121466	0.13767	0.0986267	0.137967	0.136457	0.151335
	C	0.143803	0.103485	0.100665	0.113068	0.102095	0.109237	0.112667	0.113624	0.106432	0.112582	0.110207	0.108589	0.112159	0.11796	0.111529	0.107568	0.107882	0.112019	0.108377	0.109721	0.0993828	0.103976	0.109893	0.123871
	D	0.126367	0.0895942	0.0653375	0.0946499	0.103466	0.103547	0.103977	0.116628	0.104903	0.104252	0.0892619	0.105556	0.105035	0.104104	0.108343	0.102113	0.110607	0.106823	0.106648	0.122745	0.104221	0.102349	0.103004	0.125004
	E	0.161809	0.11105	0.105097	0.0942411	0.115993	0.123339	0.113771	0.124014	0.110878	0.106908	0.12739	0.112739	0.123527	0.121587	0.10731	0.112577	0.111088	0.137074	0.117844	0.116632	0.119154	0.120268	0.118357	0.133346
	F	0.147048	0.106491	0.100113	0.0874443	0.096907	0.106399	0.114218	0.117614	0.120961	0.108657	0.115355	0.111877	0.0988688	0.101008	0.109258	0.100508	0.112026	0.100292	0.110869	0.102063	0.119448	0.101114	0.11426	0.127866
	G	0.140884	0.105593	0.101561	0.0985306	0.110363	0.10046	0.112375	0.115643	0.105797	0.108538	0.101522	0.108042	0.102578	0.108233	0.10453	0.114559	0.101672	0.110047	0.101998	0.109253	0.113445	0.124555	0.114113	0.12603
	H	0.143805	0.107891	0.0878702	0.0874612	0.0956236	0.100199	0.102681	0.111715	0.11141	0.100047	0.108181	0.0979144	0.102394	0.0952318	0.102856	0.10922	0.115562	0.094185	0.105307	0.107418	0.0978924	0.104971	0.104375	0.118752
	I	0.149106	0.124444	0.114048	0.10196	0.105199	0.1226	0.115385	0.122257	0.115162	0.122263	0.11672	0.11215	0.0599892	0.107149	0.114941	0.1072	0.125754	0.113012	0.107581	0.115253	0.106331	0.110135	0.102463	0.12306
	J	0.155449	0.115881	0.100359	0.115736	0.111155	0.11729	0.123919	0.112145	0.125658	0.131706	0.127059	0.0544281	0.106838	0.11981	0.136124	0.110722	0.142016	0.109284	0.136032	0.111726	0.113525	0.110494	0.113047	0.118956
	K	0.149394	0.106884	0.102044	0.100632	0.106538	0.105581	0.0970518	0.102082	0.108113	0.109676	0.104378	0.103691	0.108844	0.105494	0.114782	0.0665535	0.101428	0.0959728	0.108049	0.108188	0.108102	0.102543	0.106921	0.114353
	L	0.135598	0.103869	0.0849048	0.0876556	0.0858103	0.0846717	0.0923598	0.095239	0.0995572	0.0882249	0.0909155	0.0967443	0.0966712	0.0908507	0.0957336	0.0959761	0.0978472	0.102292	0.0931875	0.0971548	0.100888	0.100592	0.117023	0.116774
	M	0.140039	0.116647	0.10884	0.0996642	0.0980509	0.103066	0.100824	0.102551	0.115865	0.118734	0.0949229	0.105142	0.11387	0.102763	0.111316	0.114557	0.121814	0.108668	0.107455	0.105107	0.0994697	0.100457	0.103072	0.11315
	N	0.141971	0.140835	0.10622	0.102652	0.100239	0.0978711	0.108964	0.124919	0.118515	0.127687	0.110048	0.0937667	0.099838	0.106963	0.0998219	0.101257	0.102222	0.10404	0.107184	0.10861	0.107592	0.101996	0.0991177	0.121247
	O	0.144954	0.119835	0.103354	0.101031	0.0976502	0.110368	0.10713	0.127227	0.108062	0.106836	0.105373	0.109067	0.086538	0.0991458	0.105923	0.0985986	0.103279	0.0980742	0.101155	0.103161	0.0965265	0.0996548	0.101029	0.100144
	P	0.158048	0.145283	0.125299	0.117936	0.108871	0.106955	0.115746	0.11588	0.109772	0.108954	0.10506	0.101214	0.0947583	0.0999891	0.0936605	0.0878565	0.0975018	0.0899359	0.102087	0.115042	0.100956	0.0998467	0.107383	0.119532
				Auranofin									thonzonium bromide	thimerosal			alexidine dihydrochloride
Prestwick Chemical Library plate 4
		1	2	3	4	5	6	7	8	9	10	11	12	13	14	15	16	17	18	19	20	21	22	23	24
	A	0.159013	0.166678	0.144631	0.128482	0.149291	0.148921	0.0823793	0.130783	0.131745	0.131596	0.149254	0.0951761	0.126229	0.128933	0.143674	0.127056	0.13124	0.143586	0.122613	0.13263	0.117033	0.126778	0.140757	0.153941
	B	0.151094	0.129575	0.117293	0.112211	0.127439	0.130569	0.152502	0.13996	0.131182	0.13602	0.107013	0.13922	0.131074	0.128434	0.113125	0.138249	0.125288	0.124079	0.117955	0.137874	0.146902	0.137083	0.129751	0.151399
	C	0.131907	0.09878	0.105466	0.091914	0.105086	0.0986847	0.107189	0.103739	0.106376	0.103636	0.0904552	0.102033	0.0940028	0.107131	0.114296	0.1008	0.102204	0.104951	0.103133	0.101783	0.100869	0.104059	0.105298	0.119599
	D	0.112007	0.0790823	0.0829957	0.0846051	0.0877898	0.0916668	0.0949277	0.0979818	0.0967929	0.107144	0.100014	0.0958765	0.0996391	0.0953275	0.0946253	0.0951874	0.0946913	0.0956767	0.101078	0.0988339	0.0810704	0.0956813	0.0935957	0.105964
	E	0.129472	0.0903918	0.107332	0.0951807	0.113175	0.102354	0.114341	0.0972913	0.100344	0.103746	0.109228	0.113875	0.104238	0.0959434	0.118554	0.106187	0.100063	0.079791	0.114714	0.103763	0.126015	0.0932732	0.100689	0.11507
	F	0.109048	0.0879139	0.0874813	0.080619	0.0823242	0.0969653	0.100463	0.0991173	0.0917389	0.0957322	0.0952145	0.099244	0.0937149	0.102427	0.0934383	0.0992847	0.0989059	0.116309	0.0960029	0.103551	0.0623966	0.0947151	0.0890188	0.105291
	G	0.12217	0.0765724	0.0962685	0.080573	0.0946194	0.088105	0.101707	0.0959314	0.097288	0.100839	0.0962924	0.0955463	0.0918379	0.103394	0.0930383	0.0911309	0.0827394	0.0980456	0.095038	0.0923839	0.0963739	0.0787373	0.0865436	0.0994782
	H	0.105292	0.0736012	0.0681649	0.0746047	0.077998	0.0801196	0.0856789	0.0887778	0.0834927	0.0905578	0.0661588	0.088994	0.0895103	0.0888748	0.0921975	0.088481	0.0881414	0.0919048	0.0924509	0.0939639	0.0879438	0.0924844	0.0867503	0.114276
	I	0.124791	0.10277	0.0958513	0.106963	0.0953982	0.102205	0.114522	0.114844	0.103128	0.105997	0.117571	0.108333	0.107731	0.111916	0.103765	0.106296	0.110057	0.0955596	0.111517	0.0995336	0.0988133	0.103119	0.0950228	0.106298
	J	0.123854	0.103289	0.0824859	0.0966112	0.0829386	0.0955377	0.0857436	0.093572	0.097359	0.100035	0.110685	0.104453	0.0977391	0.10164	0.0941761	0.102626	0.0986967	0.100625	0.103984	0.0984489	0.0987666	0.101826	0.0922907	0.11341
	K	0.134453	0.0828544	0.0737817	0.0890155	0.0759606	0.0838563	0.0842196	0.0858671	0.0811626	0.100591	0.102145	0.0998988	0.0883339	0.0912331	0.0957051	0.0882234	0.0925448	0.0890214	0.0883931	0.0974746	0.0892371	0.0776132	0.0887557	0.104977
	L	0.115103	0.0740297	0.0745152	0.0760529	0.077789	0.0842653	0.0840115	0.0860392	0.0918104	0.0896976	0.0905912	0.0938519	0.0858361	0.0888683	0.093262	0.0933251	0.0851317	0.0922651	0.0911172	0.0889028	0.0667222	0.0876248	0.0844677	0.0897569
	M	0.109904	0.0867049	0.0896147	0.0802288	0.120986	0.0807482	0.0907599	0.116784	0.118363	0.0869324	0.0939863	0.0960718	0.101312	0.113804	0.0884022	0.0901154	0.0865624	0.121236	0.0695008	0.109967	0.0893584	0.0993474	0.0863085	0.11812
	N	0.133886	0.085677	0.105493	0.079689	0.0844748	0.0804632	0.10746	0.0860224	0.0916976	0.0920846	0.0908633	0.0979658	0.0936707	0.0867879	0.0958335	0.0909339	0.0896512	0.0994141	0.0944927	0.0989286	0.0939454	0.0932153	0.0869739	0.110029
	O	0.131163	0.102772	0.0826316	0.0899019	0.0916268	0.0907874	0.0963533	0.0962632	0.0962592	0.0986541	0.0892117	0.0873457	0.0870355	0.0871121	0.0869512	0.0833294	0.0939672	0.0861208	0.0945805	0.0835094	0.0907475	0.0878853	0.0869733	0.0991093
	P	0.150435	0.130959	0.110102	0.0830195	0.0932567	0.110076	0.0959076	0.0853377	0.0993674	0.090584	0.093626	0.0950737	0.081066	0.0883183	0.0960493	0.0866595	0.0959864	0.0927471	0.0906938	0.0981414	0.0567451	0.0809329	0.0899006	0.117327
				Fluorouracil								triclosan										fluconazole
																						bifonazole
																						Hexachlorophene
